# Spatio-Temporal Coordination of Transcription Preinitiation Complex Assembly in Live Cells

**DOI:** 10.1101/2020.12.30.424853

**Authors:** Vu Q. Nguyen, Anand Ranjan, Sheng Liu, Xiaona Tang, Yick Hin Ling, Jan Wisniewski, Gaku Mizuguchi, Kai Yu Li, Vivian Jou, Qinsi Zheng, Luke D. Lavis, Timothée Lionnet, Carl Wu

## Abstract

Transcription initiation by RNA polymerase II (Pol II) requires <u>p</u>reinitiation <u>c</u>omplex (PIC) assembly at gene promoters. In the dynamic nucleus where thousands of promoters are broadly distributed in chromatin, it is unclear how ten individual components converge on any target to establish the PIC. Here, we use live-cell, single-molecule tracking in *S. cerevisiae* to document subdiffusive, constrained exploration of the nucleoplasm by PIC components and Mediator’s key functions in guiding this process. On chromatin, TBP, Mediator, and Pol II instruct assembly of a short-lived PIC, which occurs infrequently but efficiently at an average promoter where initiation-coupled disassembly may occur within a few seconds. Moreover, PIC exclusion by nucleosome encroachment underscores regulated promoter accessibility by chromatin remodeling. Thus, coordinated nuclear exploration and recruitment to accessible targets underlies dynamic PIC establishment in yeast. Collectively, our study provides a global spatio-temporal model for transcription initiation in live cells.
