## Supplementary material for "Spatio-Temporal Coordination of Transcription Preinitiation Complex Assembly in Live Cells": Table S1

### Sheet: Sheet1
Table S1. Fast- and slow-tracking results for PIC components in wildtype yeast. Related to Figures 1, 3 and 5
PIC comp.	HaloTag fusion	WILD-TYPE
		Fast-tracking							Slow-tracking						Ntrials	τfree (s)	τsearch (s)	SI (s)	Occupancy (%)
		Bound		Intermediate		Unbound		# traj.	ksb (s-1)	τsb (s)	fsb (%)	ktb (s-1)	τtb (s)	# events
		D (µm2s-1)	FB (%)	D (µm2s-1)	FI (%)	D (µm2s-1)	FUN (%)
	Halo-H2B	0.01±0.01	69±3			1.6±0.2	31±3	53,825***	0.28±0.01					6,694***
	Halo-NLS			0.37±0.03	6±1	5.1±0.1	94±1	14,823**
Pol II	Rpb1-Halo	0.05±0.00	48±2			1.0±0.1	52±2	50,963***
Mediator	Med14-Halo	0.06±0.01	39±1			0.6±0.0	61±1	12,725***	0.55±0.11	3.7±1.5	9±3	3.2±0.5	0.3±0.1	5,811***	26±10	0.7±0.5	28.1±9.5	95±40	4±2
TFIID	Taf1-Halo	0.05±0.01	39±3			0.6±0.1	61±3	21,172***	0.49±0.01	4.8±0.3	12±1	3.0±0.2	0.4±0.0	6,700***	22±2	0.9±0.2	28.2±3.6	123±34	4±1
TBP	Halo-Spt15	0.03±0.00	34±4	0.35±0.05	32±0	2.4±0.2	34±4	23,737***
TFIIA	Halo-Toa1	0.03±0.01	35±6	0.48±0.09	25±2	3.3±0.1	39±7	43,507***	0.44±0.04	6.3±1.6	30±3	2.2±0.2	0.5±0.1	10,125***	7±2	2.4±0.9	21.7±5.5	65±44	10±7
TFIIB	Sua7-Halo	0.05±0.01	21±2	0.55±0.09	44±1	2.6±0.4	35±3	39,191***	0.85±0.01	1.8±0.0	15±1	3.6±0.1	0.3±0.0	4,499***	7±1	2.0±0.3	18.0±2.7	28±9	7±3
TFIIF	Tfg1-Halo	0.05±0.00	25±2			1.0±0.0	75±2	26,932***	0.87±0.07	1.7±0.2	19±0	4.2±0.5	0.3±0.0	5,218***	6±1	1.4±0.2	11.4±1.5	16±8	10±5
TFIIE	Tfa1-Halo	0.04±0.01	33±3	0.39±0.15	36±6	2.1±0.5	31±3	22,235***	0.79±0.10	2.0±0.4	26±5	5.5±1.3	0.2±0.0	8,030***	8±2	0.8±0.3	8.3±1.9	17±2	11±3
TFIIH	Ssl2-Halo	0.06±0.01	27±2			1.2±0.1	73±2	21,134***	0.38±0.04	10.0±4.1	28±5	1.2±0.1	1.1±0.1	4,162***	5±1	6.9±2.2	47.8±13.1	165±47	6±3
TFIIK	Kin28-Halo	0.04±0.00	44±1			1.3±0.0	56±1	9,917***	0.41±0.05	7.7±3.0	25±9	1.0±0.1	1.4±0.2	5,276***	5±2	3.0±1.5	27.2±6.7	100±33	8±4
