## Supplementary material for "Spatio-Temporal Coordination of Transcription Preinitiation Complex Assembly in Live Cells": Table S2

### Sheet: Sheet1
Table S2. Fast- and slow-tracking results for PIC components in AA strains. Related to Figures 2, 4 and 6
		Fast-tracking							Slow-tracking
		Bound		Intermediate		Unbound		# traj.	ksb (s-1)	τsb (s)	fsb (%)	ktb (s-1)	τtb (s)	Event #
		D (µm2s-1)	FB (%)	D (µm2s-1)	FI (%)	D (µm2s-1)	FUN (%)
tbp-AA
[- RAP]
Pol II	Rpb1-Halo	0.05	45			0.9	55	14,512*
Mediator	Med14-Halo	0.04	48			0.47	52	4,387*
TFIID	Taf1-Halo	0.06	44			0.65	56	5,056*
TFIIA	Halo-Toa1	0.03	32	0.48	24	3.3	44	10,171*
TFIIB	Sua7-Halo	0.05	21	0.63	50	2.9	29	6,035*
TFIIF	Tfg1-Halo	0.05	31			1.2	69	3,744*
TFIIE	Tfa1-Halo	0.03	45	0.22	30	1.6	25	2,694*
TFIIH	Ssl2-Halo	0.06	26			1.1	74	5,782*
TFIIK	Kin28-Halo	0.07	35			1.2	65	7,212*
[+ RAP]
Pol II	Rpb1-Halo			0.23±0.06	21±2	1.1±0.1	79±2	46,130***	0.78±0.12	2.0±0.5	3±1	5.1±0.1	0.2±0.0	554*
Mediator	Med14-Halo	0.05±0.00	47±1			0.56±0.02	53±1	22,869***	0.59±0.01	3.2±0.1	8±0	3.1±0.2	0.4±0.0	5,310***
TFIID	Taf1-Halo	0.04±0.01	66±2			0.61±0.14	34±2	22,825***	0.38±0.04	10.0±4.1	31±1	1.9±0.2	0.6±0.1	5,807***
TFIIA	Halo-Toa1			0.36±0.09	13±0	3.6±0.2	87±0	34,469***	0.53±0.05	4.0±0.8	11±0	3.8±0.4	0.3±0.0	925**
TFIIB	Sua7-Halo	0.05±0.00	15±1	0.59±0.07	51±5	2.4±0.2	35±4	37,448***	0.96±0.25	1.5±0.5	8±2	4.0±0.5	0.3±0.0	4,904***
TFIIF	Tfg1-Halo	0.05±0.00	18±2			1.1±0.1	82±2	11,584***	1.02±0.16	1.4±0.3	10±2	3.8±0.8	0.3±0.1	3,682***
TFIIE	Tfa1-Halo	0.04±0.00	19±1	0.40±0.08	39±1	2.0±0.2	42±1	46,172***	0.84±0.10	1.8±0.3	13±1	2.9±0.2	0.4±0.0	4,972***
TFIIH	Ssl2-Halo			0.19±0.03	18±1	1.3±0.1	82±1	28,527***	0.59±0.15	3.2±1.6	8±1	4.9±1.2	0.2±0.1	1,299***
TFIIK	Kin28-Halo			0.20±0.04	20±0	1.4±0.1	80±0	20,657**	0.63±0.11	2.9±0.9	8±3	4.8±0.5	0.2±0.0	1,946***
rpb1-AA
[- RAP]
Mediator	Med14-Halo	0.07	39			0.53	61	17,462*
TFIID	Taf1-Halo	0.07	34			0.69	66	10,718*
TBP	Halo-Spt15	0.02	32	0.5	35	2.9	33	20,147*
TFIIA	Halo-Toa1	0.03	37	0.61	27	3.4	36	17,843*
TFIIB	Sua7-Halo	0.06	18	0.6	46	2.5	36	17,385*
TFIIF	Tfg1-Halo	0.05	21			1.1	79	18,150*
TFIIE	Tfa1-Halo	0.05	24	0.46	34	2.1	42	11,735*
TFIIH	Ssl2-Halo	0.1	22			1.1	78	11,924*
TFIIK	Kin28-Halo	0.11	26			1.4	74	6,319*
[+ RAP]
Mediator	Med14-Halo	0.08±0.00	34±0			0.57±0.02	66±0	34,280***
TFIID	Taf1-Halo	0.05±0.00	47±1			0.57±0.07	53±1	28,680***
TBP	Halo-Spt15	0.03±0.00	37±0	0.52±0.05	32±2	2.9±0.3	31±3	34,339**
TFIIA	Halo-Toa1	0.03±0.00	46±3	0.55±0.01	28±1	3.5±0.1	26±4	35,439***
TFIIB	Sua7-Halo			0.42±0.08	17±3	2.6±0.3	83±3	44,287***
TFIIF	Tfg1-Halo			0.24±0.04	10±3	1.5±0.0	90±3	30,982***
TFIIE	Tfa1-Halo			0.20±0.03	9±3	1.7±0.2	91±3	33,764***
TFIIH	Ssl2-Halo			0.17±0.04	13±1	1.3±0.1	87±1	29,132***
TFIIK	Kin28-Halo			0.19±0.03	17±2	1.4±0.0	83±2	23,172***
kin28-AA
[- RAP]
Pol II	Rpb1-Halo	0.05	49			1	51	8,680*
Mediator	Med14-Halo	0.05	48			0.5	52	10,911*
TFIID	Taf1-Halo	0.06	37			0.53	63	5,320*
TBP	Halo-Spt15	0.03	32	0.58	35	3.1	33	14,572*
TFIIA	Halo-Toa1	0.03	40	0.58	27	3.5	33	6,543*
TFIIB	Sua7-Halo	0.06	25	0.69	51	3.3	24	5,203*
TFIIF	Tfg1-Halo	0.05	23			1.1	77	6,817*
TFIIE	Tfa1-Halo	0.03	40	0.29	37	1.8	23	9,662*
TFIIH	Ssl2-Halo	0.06	18			1.3	82	8,807*
[+ RAP]
Pol II	Rpb1-Halo	0.05±0.00	17±1			1.0±0.1	83±1	35,420***	0.38±0.04	10.0±4.1	7±2	4.0±0.7	0.3±0.1	3,028***
Mediator	Med14-Halo	0.03±0.00	67±5			0.43±0.06	33±5	26,376***	0.39±0.04	9.1±3.4	28±2	2.3±0.2	0.5±0.0	8,862***
TFIID	Taf1-Halo	0.03±0.00	66±1			0.43±0.03	34±1	20,698***	0.36±0.01	12.5±2.2	28±2	2.6±0.1	0.4±0.0	6,790***
TBP	Halo-Spt15	0.02	52	0.36	28	2.3	20	20,833*
TFIIA	Halo-Toa1	0.02±0.00	63±4	0.46±0.06	20±1	3.5±0.3	18±3	32,274***	0.30±0.03	N/A	36±3	1.7±0.2	N/A	8,467***
TFIIB	Sua7-Halo	0.03±0.01	34±1	0.38±0.14	40±4	1.8±0.7	26±4	19,952***	0.53±0.03	4.0±0.5	14±2	2.8±0.1	0.4±0.0	6,202***
TFIIF	Tfg1-Halo	0.05±0.00	20±3			1.1±0.0	80±3	25,221***	0.46±0.01	5.6±0.4	14±1	3.2±0.2	0.3±0.0	3,482***
TFIIE	Tfa1-Halo	0.02±0.00	39±1	0.30±0.07	26±2	1.8±0.1	35±1	35,985***	0.39±0.04	9.1±3.4	31±3	2.4±0.2	0.5±0.0	6,734***
TFIIH	Ssl2-Halo	0.06±0.00	18±2			1.1±0.0	82±2	28,668***	0.45±0.05	5.9±1.8	17±3	3.3±0.7	0.3±0.1	3,288***
sth1-AA
[- RAP]
Pol II	Rpb1-Halo	0.04±0.00	51±1			1.1±0.0	49±1	39,142***
Mediator	Med14-Halo	0.06±0.01	42±2			0.64±0.05	58±2	30,048***
TFIID	Taf1-Halo	0.06±0.00	36±2			0.72±0.03	64±2	37,412***
TBP	Halo-Spt15	0.03±0.01	32±3	0.48±0.06	33±1	3.0±0.2	35±2	52,492***
TFIIA	Halo-Toa1	0.03±0.00	39±1	0.53±0.01	26±0	3.3±0.0	35±0	29,865***
TFIIB	Sua7-Halo	0.05±0.01	23±3	0.60±0.09	47±4	2.7±0.4	30±5	42,644***
TFIIF	Tfg1-Halo	0.05±0.00	27±1			1.1±0.1	73±1	35,430***
TFIIE	Tfa1-Halo	0.03±0.01	32±3	0.36±0.03	34±2	2.0±0.0	34±4	32,023***
TFIIH	Ssl2-Halo	0.07±0.01	24±2			1.3±0.1	76±2	35,257***
TFIIK	Kin28-Halo	0.04±0.00	44±5			1.3±0.1	56±5	25,743***
[+ RAP]
Pol II	Rpb1-Halo	0.09±0.00	24±2			1.4±0.0	76±2	42,913***
Mediator	Med14-Halo	0.07±0.01	35±1			0.71±0.02	65±1	27,978***	0.57±0.09	3.4±1.1	9±1	3.3±0.2	0.3±0.0	4,949***
TFIID	Taf1-Halo	0.04±0.01	54±3			0.80±0.00	46±3	34,683***	0.58±0.09	3.3±1.0	20±2	2.5±0.3	0.5±0.1	6,257***
TBP	Halo-Spt15	0.03±0.01	26±6	0.56±0.05	28±1	3.1±0.1	46±7	55,291***
TFIIA	Halo-Toa1	0.04±0.00	24±1	0.65±0.04	28±1	3.2±0.1	48±2	36,911***	0.43±0.04	6.7±1.8	24±2	2.5±0.3	0.5±0.1	4,074***
TFIIB	Sua7-Halo	0.06±0.02	15±2	0.69±0.01	46±3	2.5±0.0	39±5	39,866***	0.87±0.20	1.7±0.6	16±1	3.8±1.1	0.3±0.1	2,803***
TFIIF	Tfg1-Halo	0.05±0.00	21±1			1.2±0.1	79±1	49,110***	0.88±0.14	1.7±0.4	21±9	3.6±0.2	0.3±0.0	4,192***
TFIIE	Tfa1-Halo	0.03±0.02	18±3	0.36±0.03	29±1	2.0±0.0	53±4	36,245***	0.72±0.04	2.3±0.2	20±4	3.5±0.5	0.3±0.0	5,031***
TFIIH	Ssl2-Halo	0.10±0.01	16±2			1.5±0.1	84±2	38,065***	0.55±0.04	3.7±0.6	32±3	3.0±0.6	0.4±0.1	1,612***
TFIIK	Kin28-Halo	0.07±0.00	31±3			1.5±0.1	69±3	22,987***	0.67±0.01	2.6±0.1	39±0	4.7±0.1	0.2±0.0	2,660***
