## Supplementary material for "Spatio-Temporal Coordination of Transcription Preinitiation Complex Assembly in Live Cells": Table S3

### Sheet: Sheet1
PIC comp.	Subunit	ID	GENOTYPE
	H2B	YAR295	MATa (hta1-htb1)∆::LEU2, (hta2-htb2)∆::TRP1, his3∆200 leu2∆1 ura3-52 trp1∆63 lys2-128∆ <pJH55 (HTA1-Halo-HTB1-HIS3) pdr5::HYG
	NLS
WILDTYPE
		NBY061	MATa leu2-3,112 trp1-1 can1-100 ura3-1 ade2-1 his3-11,15 [phi+] ∆pdr5::LEU2
Pol II	Rpb1	NBY259	RPB1-HALO::kanMX6
Mediator	Med14	NBY229	MED14-HALO::NatMX
TFIID	Taf1	NBY150	TAF1-HALO::NatMX
TBP	Spt15	NBY212	HALO-SPT15
TFIIA	Toa1	NBY280	HALO-TOA1
TFIIB	Sua7	NBY079	SUA7-HALO::NatMX
TFIIF	Tfg1	NBY154	TFG1-HALO::NatMX
TFIIE	Tfa1	NBY152	TFA1-HALO::NatMX
TFIIH	Ssl2	NBY081	SSL2-HALO::NatMX
TFIIK	Kin28	NBY156	KIN28-HALO::NatMX
TBP AA
TBP Anchor-Away		MBY902	MATa tor1-1 fpr1::loxP-LEU2-loxP RPL13A-2xFKBP12::loxP pdr5::loxP FRB-GFP-SPT15
Pol II	Rpb1	NBY332	RPB1-HALO::NatMX
Mediator	Med14	NBY339	MED14-HALO::NatMX
TFIID	Taf1	NBY334	TAF1-HALO::NatMX
TFIIA	Toa1	NBY346	HALO-TOA1
TFIIB	Sua7	NBY342	SUA7-HALO::NatMX
TFIIF	Tfg1	NBY433	TFG1-HALO::NatMX
TFIIE	Tfa1	NBY344	TFA1-HALO::NatMX
TFIIH	Ssl2	LBY028	SSL2-HALO::NatMX
TFIIK	Kin28	LBY025	KIN28-HALO::NatMX
MED14 AA
Med14 Anchor-Away		NBY439	MATa tor1-1 fpr1::loxP-LEU2-loxP RPL13A-2xFKBP12::loxP pdr5::loxP MED14-FRBGFP-KanMX
TFIIB	Sua7	NBY472	SUA7-HALO::NatMX
TFIIF	Tfg1	NBY473	TFG1-HALO::NatMX
TFIIE	Tfa1	NBY476	TFA1-HALO::NatMX
RPB1 AA
Rpb1 Anchor-Away		YAR270	MATa tor1-1 fpr1::loxP-LEU2-loxP RPL13A-2xFKBP12::loxP pdr5::loxP RPB1-FRB-GFP::kanMX6
Pol II	Rpb9	NBY169	RPB9-HALO::NatMX
Mediator	Med14	NBY202	MED14-HALO::NatMX
TFIID	Taf1	NBY188	TAF1-HALO::NatMX
TBP	Spt15	NBY262	HALO-SPT15
TFIIA	Toa1	NBY298	HALO-TOA1
TFIIB	Sua7	NBY195	SUA7-HALO::NatMX
TFIIF	Tfg1	NBY198	TFG1-HALO::NatMX
TFIIE	Tfa1	NBY193	TFA1-HALO::NatMX
TFIIH	Ssl2	NBY173	SSL2-HALO::NatMX
TFIIK	Kin28	NBY199	KIN28-HALO::NatMX
KIN28 AA
Kin28 Anchor-Away		NBY216	MATa tor1-1 fpr1::loxP-LEU2-loxP RPL13A-2xFKBP12::loxP pdr5::loxP KIN28-FRB-GFP::kanMX6
Pol II	Rpb1	NBY323	RPB1-HALO::NatMX
Mediator	Med14	NBY250	MED14-HALO::NatMX
TFIID	Taf1	NBY144	TAF1-HALO::NatMX
TBP	Spt15	NBY265	HALO-SPT15
TFIIA	Toa1	NBY302	HALO-TOA1
TFIIB	Sua7	NBY312	SUA7-HALO::NatMX
TFIIF	Tfg1	NBY149	TFG1-HALO::NatMX
TFIIE	Tfa1	NBY314	TFA1-HALO::NatMX
TFIIH	Ssl2	NBY128	SSL2-HALO::NatMX
STH1 AA
Sth1 Anchor-Away		YAR245	MATa tor1-1 fpr1::loxP-LEU2-loxP RPL13A-2xFKBP12::loxP pdr5::loxP STH1-FRB-GFP::kanMX6
Pol II	Rpb1	NBY325	RPB1-HALO::NatMX
Mediator	Med14	NBY209	MED14-HALO::NatMX
TFIID	Taf1	NBY116	TAF1-HALO::NatMX
	Taf2	NBY205	TAF2-HALO::NatMX
TBP	Spt15	NBY268	HALO-SPT15
TFIIA	Toa1	NBY308	HALO-TOA1
TFIIB	Sua7	NBY320	SUA7-HALO::NatMX
TFIIF	Tfg1	NBY208	TFG1-HALO::NatMX
TFIIE	Tfa1	NBY118	TFA1-HALO::NatMX
TFIIH	Ssl2	NBY114	SSL2-HALO::NatMX
TFIIK	Kin28	NBY122	KIN28-HALO::NatMX
